# The efficacy and accuracy of ribosomal RNA depletion methods

**DOI:** 10.1101/2025.07.23.666324

**Authors:** Mohammed Ahmed, Charmaine Bishop, Andrea Betancourt, Vicky Hunt, Mark Viney

## Abstract

The depletion of ribosomal RNA (rRNA) is a critical step in RNA-sequence analyses, used to enhance the detection of non-rRNA molecules, such as messenger RNAs and non-coding RNAs. However, the efficiency and potential biases introduced by different rRNA depletion methods remain poorly characterized. Here, we evaluated three commercially available rRNA depletion kits – QIAseq FastSelect, riboPOOL, Zymo-Seq RiboFree – for their performance with the parasitic nematode *Strongyloides ratti*. We assessed the kits’ efficiency in rRNA removal, the recovery of expressed genes and transposable elements, and the detection of spliced leader sequences and genes’ operonic organization. Zymo-Seq demonstrated the highest sensitivity and minimal bias in a measure of gene expression, while QIAseq showed the least rRNA depletion and significant differential expression biases. Our findings underscore the importance of empirical validation of rRNA depletion methods, particularly for parasites and non-model organisms, and we suggest that Zymo-Seq as the optimal choice for *S. ratti* and related nematodes.
