## Supplemental Data 1 for "The efficacy and accuracy of ribosomal RNA depletion methods"

### Sheet: Supplementary Table 2
Supplementary Table 2
Non-depleted (Control) A			Non-depleted (Control) B			Non-depleted (Control) C
SL1-type SLs	SL2-type SLs		SL1-type SLs	SL2-type SLs		SL1-type SLs	SL2-type SLs			Control A	Control B	Control C	Mean	Stdev
NonDepleted_A_SL14	NonDepleted_A_SL10		NonDepleted_B_SL13	NonDepleted_B_SL10		NonDepleted_C_SL10	NonDepleted_C_SL15		SL1	13	16	21	16.6667	4.04145
NonDepleted_A_SL16	NonDepleted_A_SL11		NonDepleted_B_SL16	NonDepleted_B_SL11		NonDepleted_C_SL11	NonDepleted_C_SL17		SL2	14	12	6	10.6667	4.16333
NonDepleted_A_SL18	NonDepleted_A_SL12		NonDepleted_B_SL18	NonDepleted_B_SL12		NonDepleted_C_SL12	NonDepleted_C_SL19
NonDepleted_A_SL19	NonDepleted_A_SL13		NonDepleted_B_SL1	NonDepleted_B_SL14		NonDepleted_C_SL13	NonDepleted_C_SL22
NonDepleted_A_SL1	NonDepleted_A_SL15		NonDepleted_B_SL21	NonDepleted_B_SL15		NonDepleted_C_SL14	NonDepleted_C_SL26
NonDepleted_A_SL21	NonDepleted_A_SL17		NonDepleted_B_SL22	NonDepleted_B_SL17		NonDepleted_C_SL16	NonDepleted_C_SL2
NonDepleted_A_SL23	NonDepleted_A_SL20		NonDepleted_B_SL23	NonDepleted_B_SL19		NonDepleted_C_SL18	NonDepleted_C_SL3
NonDepleted_A_SL26	NonDepleted_A_SL22		NonDepleted_B_SL24	NonDepleted_B_SL20		NonDepleted_C_SL1
NonDepleted_A_SL27	NonDepleted_A_SL24		NonDepleted_B_SL25	NonDepleted_B_SL26		NonDepleted_C_SL20
NonDepleted_A_SL2	NonDepleted_A_SL25		NonDepleted_B_SL27	NonDepleted_B_SL3		NonDepleted_C_SL21
NonDepleted_A_SL4	NonDepleted_A_SL3		NonDepleted_B_SL28	NonDepleted_B_SL7		NonDepleted_C_SL23
NonDepleted_A_SL5	NonDepleted_A_SL6		NonDepleted_B_SL2	NonDepleted_B_SL9		NonDepleted_C_SL24
NonDepleted_A_SL8	NonDepleted_A_SL7		NonDepleted_B_SL4			NonDepleted_C_SL25
	NonDepleted_A_SL9		NonDepleted_B_SL5			NonDepleted_C_SL27
			NonDepleted_B_SL6			NonDepleted_C_SL28
			NonDepleted_B_SL8			NonDepleted_C_SL4
						NonDepleted_C_SL5
						NonDepleted_C_SL6
						NonDepleted_C_SL7
						NonDepleted_C_SL8
						NonDepleted_C_SL9

### Sheet: Supplementary Table 3
Supplementary Table 3
QIAseq A			QIAseq B			QIAseq C				QIAseq A	QIAseq B	QIAseq C	Mean	Stdev
SL1-type SLs	SL2-type SLs		SL1-type SLs	SL2-type SLs		SL1-type SLs	SL2-type SLs		SL1	13	18	5	12	6.55744
QIAseq_A_SL11	QIAseq_A_SL10		QIAseq_B_SL12	QIAseq_B_SL10		QIAseq_C_SL12	QIAseq_C_SL10		SL2	5	7	24	12	10.4403
QIAseq_A_SL13	QIAseq_A_SL12		QIAseq_B_SL13	QIAseq_B_SL11		QIAseq_C_SL16	QIAseq_C_SL11
QIAseq_A_SL15	QIAseq_A_SL14		QIAseq_B_SL14	QIAseq_B_SL1		QIAseq_C_SL24	QIAseq_C_SL13
QIAseq_A_SL16	QIAseq_A_SL17		QIAseq_B_SL15	QIAseq_B_SL3		QIAseq_C_SL27	QIAseq_C_SL14
QIAseq_A_SL18	QIAseq_A_SL9		QIAseq_B_SL16	QIAseq_B_SL5		QIAseq_C_SL3	QIAseq_C_SL15
QIAseq_A_SL1			QIAseq_B_SL17	QIAseq_B_SL6			QIAseq_C_SL17
QIAseq_A_SL2			QIAseq_B_SL18	QIAseq_B_SL8			QIAseq_C_SL18
QIAseq_A_SL3			QIAseq_B_SL19				QIAseq_C_SL19
QIAseq_A_SL4			QIAseq_B_SL21				QIAseq_C_SL1
QIAseq_A_SL5			QIAseq_B_SL22				QIAseq_C_SL20
QIAseq_A_SL6			QIAseq_B_SL23				QIAseq_C_SL21
QIAseq_A_SL7			QIAseq_B_SL24				QIAseq_C_SL22
QIAseq_A_SL8			QIAseq_B_SL25				QIAseq_C_SL23
			QIAseq_B_SL27				QIAseq_C_SL25
			QIAseq_B_SL2				QIAseq_C_SL26
			QIAseq_B_SL4				QIAseq_C_SL28
			QIAseq_B_SL7				QIAseq_C_SL29
			QIAseq_B_SL9				QIAseq_C_SL2
							QIAseq_C_SL4
							QIAseq_C_SL5
							QIAseq_C_SL6
							QIAseq_C_SL7
							QIAseq_C_SL8
							QIAseq_C_SL9

### Sheet: Supplementary Table 4
Supplementary Table 4
riboPOOL A			riboPOOL B			riboPOOL C					riboPOOL A	riboPOOL B	riboPOOL C	Mean	Stdev
SL1-type SLs	SL2-type SLs		SL1-type SLs	SL2-type SLs		SL1-type SLs	SL2-type SLs			SL1	36	14	42	30.6667	14.7422
RiboPOOL_A_SL10	RiboPOOL_A_SL15		RiboPOOL_B_SL18	RiboPOOL_B_SL10		RiboPOOL_C_SL10	RiboPOOL_C_SL13			SL2	14	51	23	30	19.2959
RiboPOOL_A_SL11	RiboPOOL_A_SL17		RiboPOOL_B_SL29	RiboPOOL_B_SL11		RiboPOOL_C_SL11	RiboPOOL_C_SL15
RiboPOOL_A_SL12	RiboPOOL_A_SL21		RiboPOOL_B_SL30	RiboPOOL_B_SL12		RiboPOOL_C_SL12	RiboPOOL_C_SL16
RiboPOOL_A_SL13	RiboPOOL_A_SL25		RiboPOOL_B_SL35	RiboPOOL_B_SL13		RiboPOOL_C_SL14	RiboPOOL_C_SL19
RiboPOOL_A_SL14	RiboPOOL_A_SL26		RiboPOOL_B_SL37	RiboPOOL_B_SL14		RiboPOOL_C_SL17	RiboPOOL_C_SL21
RiboPOOL_A_SL16	RiboPOOL_A_SL28		RiboPOOL_B_SL40	RiboPOOL_B_SL15		RiboPOOL_C_SL18	RiboPOOL_C_SL23
RiboPOOL_A_SL18	RiboPOOL_A_SL30		RiboPOOL_B_SL42	RiboPOOL_B_SL16		RiboPOOL_C_SL1	RiboPOOL_C_SL25
RiboPOOL_A_SL19	RiboPOOL_A_SL31		RiboPOOL_B_SL45	RiboPOOL_B_SL17		RiboPOOL_C_SL20	RiboPOOL_C_SL28
RiboPOOL_A_SL1	RiboPOOL_A_SL37		RiboPOOL_B_SL52	RiboPOOL_B_SL19		RiboPOOL_C_SL22	RiboPOOL_C_SL34
RiboPOOL_A_SL20	RiboPOOL_A_SL40		RiboPOOL_B_SL56	RiboPOOL_B_SL1		RiboPOOL_C_SL24	RiboPOOL_C_SL38
RiboPOOL_A_SL22	RiboPOOL_A_SL41		RiboPOOL_B_SL57	RiboPOOL_B_SL20		RiboPOOL_C_SL26	RiboPOOL_C_SL39
RiboPOOL_A_SL23	RiboPOOL_A_SL42		RiboPOOL_B_SL61	RiboPOOL_B_SL21		RiboPOOL_C_SL27	RiboPOOL_C_SL40
RiboPOOL_A_SL24	RiboPOOL_A_SL44		RiboPOOL_B_SL62	RiboPOOL_B_SL22		RiboPOOL_C_SL29	RiboPOOL_C_SL41
RiboPOOL_A_SL27	RiboPOOL_A_SL49		RiboPOOL_B_SL64	RiboPOOL_B_SL23		RiboPOOL_C_SL2	RiboPOOL_C_SL43
RiboPOOL_A_SL29				RiboPOOL_B_SL24		RiboPOOL_C_SL30	RiboPOOL_C_SL45
RiboPOOL_A_SL2				RiboPOOL_B_SL25		RiboPOOL_C_SL31	RiboPOOL_C_SL46
RiboPOOL_A_SL32				RiboPOOL_B_SL26		RiboPOOL_C_SL32	RiboPOOL_C_SL53
RiboPOOL_A_SL33				RiboPOOL_B_SL27		RiboPOOL_C_SL33	RiboPOOL_C_SL56
RiboPOOL_A_SL34				RiboPOOL_B_SL28		RiboPOOL_C_SL35	RiboPOOL_C_SL57
RiboPOOL_A_SL35				RiboPOOL_B_SL2		RiboPOOL_C_SL36	RiboPOOL_C_SL59
RiboPOOL_A_SL36				RiboPOOL_B_SL31		RiboPOOL_C_SL37	RiboPOOL_C_SL60
RiboPOOL_A_SL38				RiboPOOL_B_SL32		RiboPOOL_C_SL3	RiboPOOL_C_SL62
RiboPOOL_A_SL39				RiboPOOL_B_SL33		RiboPOOL_C_SL42	RiboPOOL_C_SL65
RiboPOOL_A_SL3				RiboPOOL_B_SL34		RiboPOOL_C_SL44
RiboPOOL_A_SL43				RiboPOOL_B_SL36		RiboPOOL_C_SL47
RiboPOOL_A_SL45				RiboPOOL_B_SL38		RiboPOOL_C_SL48
RiboPOOL_A_SL46				RiboPOOL_B_SL39		RiboPOOL_C_SL49
RiboPOOL_A_SL47				RiboPOOL_B_SL3		RiboPOOL_C_SL4
RiboPOOL_A_SL48				RiboPOOL_B_SL41		RiboPOOL_C_SL50
RiboPOOL_A_SL4				RiboPOOL_B_SL43		RiboPOOL_C_SL51
RiboPOOL_A_SL50				RiboPOOL_B_SL44		RiboPOOL_C_SL52
RiboPOOL_A_SL5				RiboPOOL_B_SL46		RiboPOOL_C_SL54
RiboPOOL_A_SL6				RiboPOOL_B_SL47		RiboPOOL_C_SL55
RiboPOOL_A_SL7				RiboPOOL_B_SL48		RiboPOOL_C_SL58
RiboPOOL_A_SL8				RiboPOOL_B_SL49		RiboPOOL_C_SL5
RiboPOOL_A_SL9				RiboPOOL_B_SL4		RiboPOOL_C_SL61
				RiboPOOL_B_SL50		RiboPOOL_C_SL63
				RiboPOOL_B_SL51		RiboPOOL_C_SL64
				RiboPOOL_B_SL53		RiboPOOL_C_SL6
				RiboPOOL_B_SL54		RiboPOOL_C_SL7
				RiboPOOL_B_SL55		RiboPOOL_C_SL8
				RiboPOOL_B_SL58		RiboPOOL_C_SL9
				RiboPOOL_B_SL59
				RiboPOOL_B_SL5
				RiboPOOL_B_SL60
				RiboPOOL_B_SL63
				RiboPOOL_B_SL65
				RiboPOOL_B_SL6
				RiboPOOL_B_SL7
				RiboPOOL_B_SL8
				RiboPOOL_B_SL9

### Sheet: Supplementary Table 5
Supplementary Table 5
Zymo-Seq A			Zymo-Seq B			Zymo-Seq C
SL1-type SLs	SL2-type SLs		SL1-type SLs	SL2-type SLs		SL1-type SLs	SL2-type SLs					Zymo-Seq A	Zymo-Seq B	Zymo-Seq C	Mean	Stdev
ZymoSeq_A_SL10	ZymoSeq_A_SL20		ZymoSeq_B_SL10	ZymoSeq_B_SL12		ZymoSeq_C_SL10	ZymoSeq_C_SL20				SL1	38	28	41	35.6667	6.80686
ZymoSeq_A_SL11	ZymoSeq_A_SL31		ZymoSeq_B_SL11	ZymoSeq_B_SL16		ZymoSeq_C_SL11	ZymoSeq_C_SL33				SL2	37	32	23	30.6667	7.0946
ZymoSeq_A_SL12	ZymoSeq_A_SL35		ZymoSeq_B_SL13	ZymoSeq_B_SL19		ZymoSeq_C_SL12	ZymoSeq_C_SL36
ZymoSeq_A_SL13	ZymoSeq_A_SL37		ZymoSeq_B_SL14	ZymoSeq_B_SL22		ZymoSeq_C_SL13	ZymoSeq_C_SL37
ZymoSeq_A_SL14	ZymoSeq_A_SL39		ZymoSeq_B_SL15	ZymoSeq_B_SL23		ZymoSeq_C_SL14	ZymoSeq_C_SL38
ZymoSeq_A_SL15	ZymoSeq_A_SL40		ZymoSeq_B_SL17	ZymoSeq_B_SL24		ZymoSeq_C_SL15	ZymoSeq_C_SL40
ZymoSeq_A_SL16	ZymoSeq_A_SL41		ZymoSeq_B_SL18	ZymoSeq_B_SL25		ZymoSeq_C_SL16	ZymoSeq_C_SL42
ZymoSeq_A_SL17	ZymoSeq_A_SL42		ZymoSeq_B_SL1	ZymoSeq_B_SL27		ZymoSeq_C_SL17	ZymoSeq_C_SL44
ZymoSeq_A_SL18	ZymoSeq_A_SL43		ZymoSeq_B_SL20	ZymoSeq_B_SL28		ZymoSeq_C_SL18	ZymoSeq_C_SL45
ZymoSeq_A_SL19	ZymoSeq_A_SL44		ZymoSeq_B_SL21	ZymoSeq_B_SL2		ZymoSeq_C_SL19	ZymoSeq_C_SL47
ZymoSeq_A_SL1	ZymoSeq_A_SL45		ZymoSeq_B_SL26	ZymoSeq_B_SL30		ZymoSeq_C_SL1	ZymoSeq_C_SL48
ZymoSeq_A_SL21	ZymoSeq_A_SL46		ZymoSeq_B_SL29	ZymoSeq_B_SL31		ZymoSeq_C_SL21	ZymoSeq_C_SL49
ZymoSeq_A_SL22	ZymoSeq_A_SL48		ZymoSeq_B_SL33	ZymoSeq_B_SL32		ZymoSeq_C_SL22	ZymoSeq_C_SL50
ZymoSeq_A_SL23	ZymoSeq_A_SL49		ZymoSeq_B_SL34	ZymoSeq_B_SL35		ZymoSeq_C_SL23	ZymoSeq_C_SL51
ZymoSeq_A_SL24	ZymoSeq_A_SL50		ZymoSeq_B_SL38	ZymoSeq_B_SL36		ZymoSeq_C_SL24	ZymoSeq_C_SL52
ZymoSeq_A_SL25	ZymoSeq_A_SL51		ZymoSeq_B_SL42	ZymoSeq_B_SL37		ZymoSeq_C_SL25	ZymoSeq_C_SL53
ZymoSeq_A_SL26	ZymoSeq_A_SL53		ZymoSeq_B_SL45	ZymoSeq_B_SL39		ZymoSeq_C_SL26	ZymoSeq_C_SL54
ZymoSeq_A_SL27	ZymoSeq_A_SL54		ZymoSeq_B_SL49	ZymoSeq_B_SL3		ZymoSeq_C_SL27	ZymoSeq_C_SL55
ZymoSeq_A_SL28	ZymoSeq_A_SL55		ZymoSeq_B_SL50	ZymoSeq_B_SL40		ZymoSeq_C_SL28	ZymoSeq_C_SL58
ZymoSeq_A_SL29	ZymoSeq_A_SL56		ZymoSeq_B_SL53	ZymoSeq_B_SL41		ZymoSeq_C_SL29	ZymoSeq_C_SL60
ZymoSeq_A_SL2	ZymoSeq_A_SL57		ZymoSeq_B_SL54	ZymoSeq_B_SL43		ZymoSeq_C_SL2	ZymoSeq_C_SL61
ZymoSeq_A_SL30	ZymoSeq_A_SL58		ZymoSeq_B_SL56	ZymoSeq_B_SL44		ZymoSeq_C_SL30	ZymoSeq_C_SL62
ZymoSeq_A_SL32	ZymoSeq_A_SL59		ZymoSeq_B_SL58	ZymoSeq_B_SL46		ZymoSeq_C_SL31	ZymoSeq_C_SL63
ZymoSeq_A_SL33	ZymoSeq_A_SL60		ZymoSeq_B_SL59	ZymoSeq_B_SL47		ZymoSeq_C_SL32
ZymoSeq_A_SL34	ZymoSeq_A_SL61		ZymoSeq_B_SL6	ZymoSeq_B_SL48		ZymoSeq_C_SL34
ZymoSeq_A_SL36	ZymoSeq_A_SL62		ZymoSeq_B_SL7	ZymoSeq_B_SL4		ZymoSeq_C_SL35
ZymoSeq_A_SL38	ZymoSeq_A_SL63		ZymoSeq_B_SL8	ZymoSeq_B_SL51		ZymoSeq_C_SL39
ZymoSeq_A_SL3	ZymoSeq_A_SL64		ZymoSeq_B_SL9	ZymoSeq_B_SL52		ZymoSeq_C_SL3
ZymoSeq_A_SL47	ZymoSeq_A_SL65			ZymoSeq_B_SL55		ZymoSeq_C_SL41
ZymoSeq_A_SL4	ZymoSeq_A_SL66			ZymoSeq_B_SL57		ZymoSeq_C_SL43
ZymoSeq_A_SL52	ZymoSeq_A_SL67			ZymoSeq_B_SL5		ZymoSeq_C_SL46
ZymoSeq_A_SL5	ZymoSeq_A_SL69			ZymoSeq_B_SL60		ZymoSeq_C_SL4
ZymoSeq_A_SL68	ZymoSeq_A_SL70					ZymoSeq_C_SL56
ZymoSeq_A_SL6	ZymoSeq_A_SL72					ZymoSeq_C_SL57
ZymoSeq_A_SL71	ZymoSeq_A_SL73					ZymoSeq_C_SL59
ZymoSeq_A_SL7	ZymoSeq_A_SL74					ZymoSeq_C_SL5
ZymoSeq_A_SL8	ZymoSeq_A_SL75					ZymoSeq_C_SL64
ZymoSeq_A_SL9						ZymoSeq_C_SL6
						ZymoSeq_C_SL7
						ZymoSeq_C_SL8
						ZymoSeq_C_SL9
